# DeepCLIP: Predicting the effect of mutations on protein-RNA binding with Deep Learning

**DOI:** 10.1101/757062

**Authors:** Alexander Gulliver Bjørnholt Grønning, Thomas Koed Doktor, Simon Jonas Larsen, Ulrika Simone Spangsberg Petersen, Lise Lolle Holm, Gitte Hoffmann Bruun, Michael Birkerod Hansen, Anne-Mette Hartung, Jan Baumbach, Brage Storstein Andresen

## Abstract

Nucleotide variants can cause functional changes by altering protein-RNA binding in various ways that are not easy to predict. This can affect processes such as splicing, nuclear shuttling, and stability of the transcript. Therefore, correct modelling of protein-RNA binding is critical when predicting the effects of sequence variations. Many RNA-binding proteins recognize a diverse set of motifs and binding is typically also dependent on the genomic context, making this task particularly challenging. Here, we present DeepCLIP, the first method for context-aware modeling and predicting protein binding to nucleic acids using exclusively sequence data as input. We show that DeepCLIP outperforms existing methods for modelling RNA-protein binding. Importantly, we demonstrate that DeepCLIP is able to reliably predict the functional effects of contextually dependent nucleotide variants in independent wet lab experiments. Furthermore, we show how DeepCLIP binding profiles can be used in the design of therapeutically relevant antisense oligonucleotides, and to uncover possible position-dependent regulation in a tissue-specific manner. DeepCLIP can be freely used at http://deepclip.compbio.sdu.dk.

**Highlights:**

- We have designed DeepCLIP as a simple neural network that requires only CLIP binding sites as input. The architecture and parameter settings of DeepCLIP makes it an efficient classifier and robust to train, making high performing models easy to train and recreate.
- Using an extensive benchmark dataset, we demonstrate that DeepCLIP outperforms existing tools in classification. Furthermore, DeepCLIP provides direct information about the neural network’s decision process through visualization of binding motifs and a binding profile that directly indicates sequence elements contributing to the classification.
- To show that DeepCLIP models generalize to different datasets we have demonstrated that predictions correlate with *in vivo* and *in vitro* experiments using quantitative binding assays and minigenes.
- Identifying the binding sites for regulatory RNA-binding proteins is fundamental for efficient design of (therapeutic) antisense oligonucleotides. Employing a reported disease associated mutation, we demonstrate that DeepCLIP can be used for design of therapeutic antisense oligonucleotides that block regions important for binding of regulatory proteins and correct aberrant splicing.
- Using DeepCLIP binding profiles, we uncovered a possible position-dependent mechanism behind the reported tissue-specificity of a group of TDP-43 repressed pseudoexons.
- We have made DeepCLIP available as an online tool for training and application of proteinRNA binding deep learning models and prediction of the potential effects of clinically detected sequence variations (http://deepclip.compbio.sdu.dk/). We also provide DeepCLIP as a configurable stand-alone program (http://www.github.com/deepclip).
