## Supplementary Table S1 for "DeepCLIP: Predicting the effect of mutations on protein-RNA binding with Deep Learning"

### Sheet: Ark1
Dataset	Epochs	Early stopping	CNN filter sizes (bp)	LSTM nodes	LSTM dropout	Output dropout
AGO1-4	200	20	4,5,6,7,8	10	0.1	0
AGO2	200	20	4,5,6,7,8	10	0.1	0
ALKBH5	500	50	4,5,6,7,8	10	0.1	0
C17ORF85	300	30	4,5,6,7,8	10	0.1	0
C22ORF28	200	20	4,5,6,7,8	10	0.1	0
CAPRIN1	200	20	4,5,6,7,8	10	0.1	0
ELAVL1	200	20	4,5,6,7,8	10	0.1	0
ELAVL1 (A)	200	20	4,5,6,7,8	10	0.1	0
ELAVL1 (B)	200	20	4,5,6,7,8	10	0.1	0
EWSR1	200	20	4,5,6,7,8	10	0.1	0
FUS	200	20	4,5,6,7,8	10	0.1	0
hnRNP C	200	20	4,5,6,7,8	10	0.1	0
HuR	50	5	4,5,6,7,8	10	0.1	0
IGF2BP1-3	200	20	4,5,6,7,8	10	0.1	0
MOV10	200	20	4,5,6,7,8	10	0.1	0
PTBP1	200	20	4,5,6,7,8	10	0.1	0
PUM2	200	20	4,5,6,7,8	10	0.1	0
QKI	100	10	4,5,6,7,8	10	0.1	0
SRSF1	200	20	4,5,6,7,8	10	0.1	0
TAF15	200	20	4,5,6,7,8	10	0.1	0
TDP43	50	5	4,5,6,7,8	10	0.1	0
TIA1	300	30	4,5,6,7,8	10	0.1	0
TIAL1	300	30	4,5,6,7,8	10	0.1	0
ZC3H7B	200	20	4,5,6,7,8	10	0.1	0
