## Supplementary Table S2 for "DeepCLIP: Predicting the effect of mutations on protein-RNA binding with Deep Learning"

### Sheet: perf.metrics
Measure	AGO1-4	AGO2	ALKBH5	C17ORF85	C22ORF28	CAPRIN1	ELAVL1	ELAVL1 (A)	ELAVL1 (B)	EWSR1	FUS	hnRNP C	HuR	IGF2BP1-3	MOV10	PTBP1	PUM2	QKI	SRSF1	TAF15	TDP43	TIA1	TIAL1	ZC3H7B
CLIP method	PAR-CLIP	HITS-CLIP	PAR-CLIP	PAR-CLIP	PAR-CLIP	PAR-CLIP	PAR-CLIP	PAR-CLIP	PAR-CLIP	PAR-CLIP	PAR-CLIP	iCLIP	PAR-CLIP	PAR-CLIP	PAR-CLIP	HITS-CLIP	PAR-CLIP	PAR-CLIP	HITS-CLIP	PAR-CLIP	iCLIP	iCLIP	iCLIP	PAR-CLIP
Number of positive binding sites	37402	48595	1347	2066	9869	8640	9095	9964	27775	16792	35081	21972	125702	9039	14293	45074	9616	10776	19938	7798	92531	18549	42832	21462
Accuracy	0.84317	0.77629	0.67079	0.82798	0.76287	0.88891	0.94200	0.93943	0.93968	0.92515	0.94978	0.94442	0.98089	0.81869	0.87490	0.85331	0.92357	0.94204	0.88692	0.95641	0.82375	0.87857	0.87378	0.87420
Positive Predictive Value	0.86109	0.79675	0.73641	0.87562	0.80401	0.87256	0.94597	0.94615	0.93255	0.94652	0.96382	0.94518	0.98233	0.82673	0.87797	0.84744	0.95050	0.97863	0.88584	0.96521	0.84592	0.86735	0.87911	0.86653
Negative Predictive Value	0.82288	0.75581	0.63304	0.79082	0.73022	0.90745	0.93801	0.93193	0.94720	0.90347	0.93518	0.94358	0.97930	0.80814	0.87164	0.85955	0.89695	0.90678	0.88819	0.94705	0.79763	0.89242	0.86753	0.88270
Sensitivity	0.84631	0.76555	0.53582	0.76553	0.70284	0.91447	0.93865	0.93954	0.94906	0.90864	0.93925	0.94807	0.98118	0.84978	0.87908	0.86521	0.90114	0.91003	0.90291	0.95096	0.83118	0.90868	0.88615	0.89124
Specificity	0.83948	0.78796	0.80677	0.89073	0.82440	0.86262	0.94540	0.93931	0.93012	0.94336	0.96132	0.94046	0.98057	0.78035	0.87047	0.84118	0.94828	0.97780	0.86891	0.96239	0.81465	0.84498	0.85952	0.85636
Precision	0.86109	0.79675	0.73641	0.87562	0.80401	0.87256	0.94597	0.94615	0.93255	0.94652	0.96382	0.94518	0.98233	0.82673	0.87797	0.84744	0.95050	0.97863	0.88584	0.96521	0.84592	0.86735	0.87911	0.86653
Recall	0.84631	0.76555	0.53582	0.76553	0.70284	0.91447	0.93865	0.93954	0.94906	0.90864	0.93925	0.94807	0.98118	0.84978	0.87908	0.86521	0.90114	0.91003	0.90291	0.95096	0.83118	0.90868	0.88615	0.89124
F1 score	0.85364	0.78084	0.62030	0.81689	0.75003	0.89302	0.94230	0.94283	0.94073	0.92719	0.95138	0.94662	0.98175	0.83810	0.87852	0.85623	0.92516	0.94308	0.89429	0.95803	0.83848	0.88753	0.88262	0.87871
Lift (at threshold)	159348	153054	146732	174700	158847	172088	187484	177986	184868	180453	184246	181809	187463	149708	170617	167852	181297	185458	167212	184493	153687	164492	164164	169470
Precision/Recall Break Even Point	0.85439	0.78409	0.66343	0.82136	0.76241	0.88808	0.94227	0.94274	0.93872	0.92638	0.95111	0.94624	0.98172	0.83540	0.87817	0.85425	0.92164	0.93315	0.89172	0.95674	0.83936	0.88415	0.88181	0.87596
Mean Average Precision	0.93184	0.87244	0.73008	0.90348	0.85384	0.94245	0.98261	0.98502	0.97828	0.97706	0.98735	0.98306	0.99534	0.91020	0.93954	0.92437	0.97627	0.98230	0.95760	0.98416	0.92528	0.94640	0.94865	0.92655
AUROC	0.91807	0.85891	0.71610	0.89843	0.83813	0.94789	0.98206	0.98155	0.98081	0.97349	0.98577	0.98274	0.99500	0.89809	0.94021	0.92693	0.96887	0.97474	0.95511	0.98218	0.90454	0.94476	0.94334	0.93254
AUROC area up to 50 negative samples	0.10041	0.04547	0.12447	0.31550	0.10980	0.16420	0.43492	0.37485	0.28804	0.28237	0.27713	0.26021	0.21714	0.11602	0.11011	0.06402	0.53853	0.68199	0.19910	0.43603	0.06742	0.15028	0.09263	0.04420
Rank of *last* (poorest ranked) positive case	68928	93216	2665	4031	19498	16603	19738	52194	18010	31860	66102	42079	239231	15976	27249	88829	18247	20402	37190	14564	167904	35115	79709	41426
Top 1: is the top ranked case positive	100000	100000	100000	100000	100000	100000	100000	100000	100000	100000	100000	100000	100000	100000	100000	100000	100000	100000	100000	100000	100000	100000	100000	100000
Top 10: is there a positive in the top 10 ranked cases	100000	100000	100000	100000	100000	100000	100000	100000	100000	100000	100000	100000	100000	100000	100000	100000	100000	100000	100000	100000	100000	100000	100000	100000
Slac Q-score	0.54873	0.38949	0.18053	0.51208	0.35341	0.66641	0.82149	0.81468	0.82007	0.77284	0.84575	0.82677	0.93512	0.49364	0.62766	0.57442	0.76229	0.81332	0.67220	0.85873	0.50494	0.64081	0.63142	0.61217
Mean Cross-Entropy	0.52482	0.67411	0.91371	0.59147	0.71303	0.41298	0.23799	0.24112	0.24593	0.29069	0.20541	0.23176	0.10241	0.58174	0.44884	0.49808	0.30695	0.25777	0.38932	0.21008	0.56049	0.43281	0.43961	0.47274
Root Mean Squared Error	0.33653	0.39112	0.46889	0.36046	0.40433	0.29085	0.21303	0.21589	0.21477	0.23975	0.19720	0.20911	0.12817	0.35754	0.30616	0.32654	0.24588	0.21979	0.28719	0.19148	0.35196	0.30053	0.30415	0.31271
