## Supplementary Table S3 for "DeepCLIP: Predicting the effect of mutations on protein-RNA binding with Deep Learning"

### Sheet: Ark1
Protein	GraphProt	iONMF	mDBN-	mDBN+	iDeepS	DeepCLIP
AGO1-4	0.895	0.892	0.872	0.881	0.90182	0.91807
AGO2	0.765	0.921	0.805	0.809	0.84595	0.85891
ALKBH5	0.68	0.873	0.686	0.714	0.63658	0.7161
C17ORF85	0.8	0.862	0.817	0.82	0.76033	0.89843
C22ORF28	0.751	0.912	0.783	0.792	0.82857	0.83813
CAPRIN1	0.855	0.928	0.825	0.834	0.93974	0.94789
ELAVL1	0.955	0.963	0.964	0.966	0.98088	0.98081
ELAVL1 (A)	0.959	0.933	0.965	0.966	0.98118	0.98206
ELAVL1 (B)	0.935	0.972	0.956	0.961	0.97929	0.98155
EWSR1	0.935	0.871	0.964	0.966	0.96971	0.97349
FUS	0.968	0.827	0.979	0.98	0.9832	0.98577
hnRNP C	0.952	0.959	0.961	0.994	0.97865	0.98274
HuR	0.991	0.958	0.994	0.994	0.99352	0.995
IGF2BP1-3	0.889	0.928	0.872	0.879	0.8898	0.89809
MOV10	0.863	0.939	0.831	0.854	0.93375	0.94021
PTBP1	0.937	0.86	0.879	0.983	0.92398	0.92693
PUM2	0.954	0.942	0.965	0.971	0.97489	0.96887
QKI	0.957	0.88	0.981	0.983	0.98194	0.97474
SRSF1	0.898	0.857	0.927	0.931	0.9489	0.9551
TAF15	0.97	0.927	0.98	0.983	0.98244	0.98218
TDP-43	0.874	0.855	0.874	0.983	0.90289	0.90454
TIA1	0.861	0.937	0.888	0.891	0.93527	0.94476
TIAL1	0.833	0.915	0.867	0.87	0.92788	0.94334
ZC3H7B	0.82	0.849	0.786	0.796	0.92907	0.93254
Average	0.887375	0.906667	0.892542	0.908375	0.92126	0.934594
