## Supplementary Table S4 for "DeepCLIP: Predicting the effect of mutations on protein-RNA binding with Deep Learning"

### Sheet: Ark1
	Sequence				DeepCLIP hnRNP A1 scores				DeepCLIP SRSF1 scores
	15-mer		75-mer		15-mer		75-mer		15-mer		75-mer
Name	Included	Excluded	Included	Excluded	Included	Excluded	Included	Excluded	Included	Excluded	Included	Excluded	Gene	Mutation	Phenotype	Exon	Exon length	Reference
ADA_E7+37G>A	TGTCCACGCCGGGGA	TGTCCACACCGGGGA	ggaggcugugaagagcggcauucaccguacuguccacgccggggaggugggcucggccgaaguaguaaaagaggu	ggaggcugugaagagcggcauucaccguacuguccacaccggggaggugggcucggccgaaguaguaaaagaggu	0.189511	0.217545	0.0384533	0.0384963	0.658047	0.613708	0.925403	0.906171	ADA	E7+37G>A	Adenosine deminase deficiency	7	72	Ozsahin, H. et al. (1997) Blood 89, 2849-2855
APC_E14+175C>G	GATATTACGGAATGT	GATATTAGGGAATGT	cacuuuagccauuauugaaaguggaggugggauauuacggaauguguccagcuugauagcuacaaaugaggacca	cacuuuagccauuauugaaaguggaggugggauauuagggaauguguccagcuugauagcuacaaaugaggacca	0.495887	0.743156	0.572153	0.755728	0.729808	0.349229	0.108352	0.038165	APC	E14+175C>G	Familial adenmatous polyposis	14	215	Goncalves, V., et al. (2008) Mutat. Res. 662, 33-36.
ATM_E44+58G>A	TGACCTCGAAACAGC	TGACCTCAAAACAGC	agcaauguggggcaaagcccuaguaacauaugaccucgaaacagcaauccccucaucaacacgccaggcaggaau	agcaauguggggcaaagcccuaguaacauaugaccucaaaacagcaauccccucaucaacacgccaggcaggaau	0.114878	0.247638	0.0254713	0.0354959	0.489611	0.326972	0.0480602	0.0488506	ATM	E44+58G>A	Ataxia telangiectasia	44	103	Teraoka, S.N. et al.(1999) Am. J. Hum. Genet. 64, 1617-1631
ATP7A_E20+103G>A	GGGAGATGGAATCAA	GGGAGATAGAATCAA	ucaagaggaggggaaacggguagcaauggugggagauggaaucaaugacuccccagcucuggcaauggcuaaugu	ucaagaggaggggaaacggguagcaauggugggagauagaaucaaugacuccccagcucuggcaauggcuaaugu	0.346508	0.631346	0.00055535	0.00221746	0.78964	0.421708	0.665433	0.291998	ATP7A	E20+103G>A	Menkes disease	20	204	Das, S. et al.(1994) Am. J. Hum. Genet. 55(5), 883-9.
BEST1_E6+68T>C	CCACTGGTGTATACA	CCACTGGCGTATACA	caccuguaugccuacgacuggauuaguaucccacugguguauacacaggugaggacuaggcuggugaggcugccc	caccuguaugccuacgacuggauuaguaucccacuggcguauacacaggugaggacuaggcuggugaggcugccc	0.376785	0.36669	0.0407279	0.0389517	0.403914	0.383293	0.63524	0.681991	BEST1	E6+68T>C	Vitreoretinochoroidopathy	6	78	Burgess, R. et al.(2008) J. Med. Genet. 46, 620-625.
BEST1_E6+71A>G	CTGGTGTATACACAG	CTGGTGTGTACACAG	cuguaugccuacgacuggauuaguaucccacugguguauacacaggugaggacuaggcuggugaggcugcccuuu	cuguaugccuacgacuggauuaguaucccacugguguguacacaggugaggacuaggcuggugaggcugcccuuu	0.43989	0.199935	0.0395586	0.0240461	0.391219	0.408638	0.618448	0.606521	BEST1	E6+71A>G	Vitreoretinochoroidopathy	6	78	Burgess, R. et al.(2008) J. Med. Genet. 46, 620-625.
BRCA1_E18+18G>T	TGTGTGTGAACGGAC	TGTGTGTTAACGGAC	gaguguuuuucauucugcagaugcugaguuugugugugaacggacacugaaauauuuucuaggaauugcgggagg	gaguguuuuucauucugcagaugcugaguuuguguguuaacggacacugaaauauuuucuaggaauugcgggagg	0.104144	0.190724	0.226686	0.288723	0.568226	0.659645	0.282151	0.224269	BRCA1	E18+18G>T	Breast and overian cancer	18	78	Mazoyer, S. et al.(1998) Am. J. Hum. Genet. 62, 713-715.
BRCA2_E18+186T>G	ATTGAACTTACAGAT	ATTGAACGTACAGAT	aguagugcagauacccaaaaaguggccauuauugaacuuacagaugggugguaugcuguuaaggcccaguuagau	aguagugcagauacccaaaaaguggccauuauugaacguacagaugggugguaugcuguuaaggcccaguuagau	0.472945	0.477869	0.659339	0.704403	0.218989	0.398405	0.0346026	0.0596254	BRCA2	E18+186T>G	No exon skipping	18	355	Bonnet, C. et al. (2008) J Med Genet. 45(7):438- 46.
BRCA2_E18+189C>G	GAACTTACAGATGGG	GAACTTAGAGATGGG	agugcagauacccaaaaaguggccauuauugaacuuacagaugggugguaugcuguuaaggcccaguuagauccu	agugcagauacccaaaaaguggccauuauugaacuuagagaugggugguaugcuguuaaggcccaguuagauccu	0.308443	0.209114	0.423292	0.400169	0.539845	0.465006	0.0320276	0.0274005	BRCA2	E18+189C>G	Breast cancer	18	355	Fackenthal, J.D. et al.(2002) Am. J. Hum. Genet. 71, 625-631.
BRCA2_E23+19G>A	ATTTGGCGTCCATCA	ATTTGGCATCCATCA	cucaucuuucuccaaacaguuauacugaguauuuggcguccaucaucagauuuauauucucuguuaacagaagga	cucaucuuucuccaaacaguuauacugaguauuuggcauccaucaucagauuuauauucucuguuaacagaagga	0.275249	0.22627	0.585073	0.360247	0.534291	0.49137	0.0200847	0.0172561	BRCA2	E23+19G>A	No exon skipping	23	164	Whiley, P. J. et al. (2010) BMC Med Genet. 28;11:80
BRCA2_E24+55A>G	TCACTTCAGCAAATT	TCACTTCGGCAAATT	auuucagauuuaccagccacgggagccccuucacuucagcaaauuuuuagauccagacuuucagccaucuuguuc	auuucagauuuaccagccacgggagccccuucacuucggcaaauuuuuagauccagacuuucagccaucuuguuc	0.442214	0.287528	0.483357	0.346752	0.36087	0.620105	0.0113921	0.0338566	BRCA2	E24+55A>G	No exon skipping	24	139	Whiley, P. J. et al. (2010) BMC Med Genet. 28;11:80
CFTR_E9+118G>T	CCTGAAAGATATTAA	CCTGAAATATATTAA	caguaauuucucacuucuugguacuccuguccugaaagauauuaauuucaagauagaaagaggacaguuguuggc	caguaauuucucacuucuugguacuccuguccugaaauauauuaauuucaagauagaaagaggacaguuguuggc	0.648073	0.624644	0.347054	0.202118	0.284908	0.153229	0.0182308	0.00502991	CFTR	E9+118G>T	No exon skipping	9	183	Pagani, F. et al. (2003) J Biol Chem. 18;278(29): 26580-8.
COL4A5_Ecr+45A>G	TAACAAGATAGAGAG	TAACAAGGTAGAGAG	ggaagauucauaucuuugugaaguauuaaguaacaagauagagagaacauaauugaaaaauuuaaaauucccaga	ggaagauucauaucuuugugaaguauuaaguaacaagguagagagaacauaauugaaaaauuuaaaauucccaga	0.614579	0.475511	0.82379	0.925075	0.323789	0.390391	0.00239506	0.00300643	COL4A5	Ecr+45A>G	Alport syndrome	Cryptic	147	King, K. et al. (2002) Hum. Genet, 111, 548-554.
DMD_E27+27G>T	ACAAAAAGAAGCGAA	ACAAAAATAAGCGAA	uauuuuucagagagcuaaagaagaggcccaacaaaaagaagcgaaagugaaacuccuuacugagucuguaaauag	uauuuuucagagagcuaaagaagaggcccaacaaaaauaagcgaaagugaaacuccuuacugagucuguaaauag	0.261316	0.333335	0.160449	0.216971	0.562125	0.172275	0.0423189	0.00699131	DMD	E27+27G>T	Muscular dystrophy	27	183	Shiga, N. et al. (1997) J. Clin. Invest. 100, 2204-2210.
DMD_E29+19C>T	TTTGATGCGACATTC	TTTGATGTGACATTC	uauugcaaauguguuucagucacuugaaaauuugaugcgacauucagaggauaacccaaaucagauucgcauauu	uauugcaaauguguuucagucacuugaaaauuugaugugacauucagaggauaacccaaaucagauucgcauauu	0.221393	0.204552	0.0750114	0.0752993	0.633997	0.47324	0.0665112	0.0302445	DMD	E29+19C>T	Muscular dystrophy	29	150	Ginjaar, I.B. et al.(2000) Eur. J. Hum. Genet. 8, 793-796.
F8_E12+52C>G	TGAGAACCGAAGCTG	TGAGAACGGAAGCTG	gaggaaugucauccuguuuucuguauuugaugagaaccgaagcugguaccucacagagaauauacaacgcuuucu	gaggaaugucauccuguuuucuguauuugaugagaacggaagcugguaccucacagagaauauacaacgcuuucu	0.0499999	0.107188	0.00261425	0.00648396	0.808902	0.866153	0.50251	0.531188	F8	E12+52C>G	No exon skipping	12	151	Theophilus, B.D. et al. (2001) Haemophili a 7, 381- 391.
F8_E16+184G>A	CTGCAAAGCCTGGGC	CTGCAAAACCTGGGC	ucauauggcacccacuaaagaugaguuugacugcaaagccugggcuuauuucucugauguugaccugguaagcag	ucauauggcacccacuaaagaugaguuugacugcaaaaccugggcuuauuucucugauguugaccugguaagcag	0.0798991	0.0745853	0.034824	0.0189676	0.467699	0.271557	0.216218	0.192972	F8	E16+184G>A	No exon skipping	16	213	Theophilus, B.D. et al. (2001) Haemophili a 7, 381- 391.
F8_E18+139G>A	ACTGTACGAAAAAAA	ACTGTACAAAAAAAA	cauucuauucauuucaguggacauguguucacuguacgaaaaaaagaggaguauaaaauggcacuguacaaucuc	cauucuauucauuucaguggacauguguucacuguacaaaaaaaagaggaguauaaaauggcacuguacaaucuc	0.349995	0.310422	0.159038	0.173666	0.529869	0.199301	0.136135	0.0212155	F8	E18+139G>A	No exon skipping	18	183	Theophilus, B.D. et al. (2001) Haemophili a 7, 381- 391.
F8_E19+13C>G	TTTGAGACAGTGGAA	TTTGAGAGAGTGGAA	uucuguuccuguugguuuuuauaagguguuuuugagacaguggaaauguuaccauccaaagcuggaauuuggcgg	uucuguuccuguugguuuuuauaagguguuuuugagagaguggaaauguuaccauccaaagcuggaauuuggcgg	0.423307	0.508475	0.0988219	0.178539	0.450881	0.421564	0.0954418	0.084251	F8	E19+13C>G	No exon skipping	19	117	Theophilus, B.D. et al. (2001) Haemophili a 7, 381- 391.
F8_E19+47C>T	AATTTGGCGGGTGGA	AATTTGGTGGGTGGA	gacaguggaaauguuaccauccaaagcuggaauuuggcggguggaaugccuuauuggcgagcaucuacaugcugg	gacaguggaaauguuaccauccaaagcuggaauuugguggguggaaugccuuauuggcgagcaucuacaugcugg	0.19109	0.227821	0.0298091	0.0201108	0.482972	0.36087	0.710142	0.638506	F8	E19+47C>T	Haemophilia A	19	117	Theophilus, B.D. et al. (2001) Haemophili a 7, 381- 391.
F8_E22+4G>T	GTAGGTGGATCTGTT	GTAGGTGTATCTGTT	auagguuaaaauaaaguguuauuuuaauugguagguggaucuguuggcaccaaugauuauucacggcaucaagac	auagguuaaaauaaaguguuauuuuaauugguagguguaucuguuggcaccaaugauuauucacggcaucaagac	0.311148	0.635165	0.602855	0.765616	0.684148	0.377657	0.0017341	0.000715081	F8	E22+4G>T	No exon skipping	22	156	Theophilus, B.D. et al. (2001) Haemophili a 7, 381- 391.
F8_E23+77G>A	TACATCCGTTTGCAC	TACATCCATTTGCAC	aauauuuuuaacccuccaauuauugcucgauacauccguuugcacccaacucauuauagcauucgcagcacucuu	aauauuuuuaacccuccaauuauugcucgauacauccauuugcacccaacucauuauagcauucgcagcacucuu	0.289148	0.272123	0.0975498	0.0667178	0.51113	0.345917	0.00246727	0.00143993	F8	E23+77G>A	No exon skipping	23	145	Theophilus, B.D. et al. (2001) Haemophili a 7, 381- 391.
F8_E24+109G>T	AAAGCTCGACTTCAC	AAAGCTCTACTTCAC	accaauauguuugccaccuggucuccuucaaaagcucgacuucaccuccaagggaggaguaaugccuggagaccu	accaauauguuugccaccuggucuccuucaaaagcucuacuucaccuccaagggaggaguaaugccuggagaccu	0.184361	0.325258	0.0418864	0.0380737	0.591985	0.418684	0.45492	0.316648	F8	E24+109G>T	No exon skipping	24	149	Theophilus, B.D. et al. (2001) Haemophili a 7, 381- 391.
F8_E9+126G>A	GAATCAGGAATCTTG	GAATCAGAAATCTTG	accuuuaagacucgugaagcuauucagcaugaaucaggaaucuugggaccuuuacuuuauggggaaguuggagac	accuuuaagacucgugaagcuauucagcaugaaucagaaaucuugggaccuuuacuuuauggggaaguuggagac	0.359833	0.301592	0.640099	0.565528	0.576238	0.509074	0.323563	0.228401	F8	E9+126G>A	No exon skipping	9	172	Theophilus, B.D. et al. (2001) Haemophili a 7, 381- 391.
FBN1_E52+41C>T	GGATCATCGTGGGAC	GGATCATTGTGGGAC	ccuuccgccagauauguccuuauggaagugggaucaucgugggaccugaugauucagcaguuggucaguugccug	ccuuccgccagauauguccuuauggaagugggaucauugugggaccugaugauucagcaguuggucaguugccug	0.230958	0.330718	0.215013	0.250249	0.899031	0.78694	0.847047	0.721795	FBN1	E52+41C>T	Marfan syndrome	52	66	Liu, W.G.et al. (1997) Nat. Genet. 16, 328- 329.
FGB_Ecr+23G>A	CACAGATGAAGAAAC	CACAGATAAAGAAAC	cuuauuuaaggugaauauguaagcaccuaucacagaugaagaaacuaauaaaaucuaguaguauuauugauauua	cuuauuuaaggugaauauguaagcaccuaucacagauaaagaaacuaauaaaaucuaguaguauuauugauauua	0.275997	0.415551	0.849071	0.840657	0.744535	0.392269	0.00120186	0.000237119	FGB	Ecr+23G>A	Afilbrinogenemia	Cryptic	50	Dear, A. et al. J. Thromb. Haemost, 4, 471-472
GH1_E3+5A>G	TAGGAAGAAGCCTAT	TAGGAAGGAGCCTAT	agcguagaccuuggugggcgguccuucuccuaggaagaagccuauaucccaaaggaacagaaguauucauuccug	agcguagaccuuggugggcgguccuucuccuaggaaggagccuauaucccaaaggaacagaaguauucauuccug	0.745826	0.756581	0.290048	0.208478	0.796347	0.732046	0.695409	0.713324	GH1	E3+5A>G	Isolated Growth hormone deficency	3	120	Ryther, R.C. et al. (2003) Hum. Genet. 113, 140-148.
GLA_Ecr+54A>G	cccactagagtgtaa	cccactaaagtgtaa	gaaguauuuguugacuuguuaccaugucuccccacuaaaguguaaguuucaugagggcagggaccuugucugacu	gaaguauuuguugacuuguuaccaugucuccccacuagaguguaaguuucaugagggcagggaccuugucugacu	0.464219	0.434602	0.0693919	0.116475	0.174735	0.20071	0.0317326	0.0424014	GLA	Ecr+54A>G	Fabry disease	Cryptic	57	Ishii, S. et al. Am J Hum Genet, 70, 994-1002.
HEXB_E11+8C>T	CTTGCGCCGGGCACA	CTTGCGCTGGGCACA	aauauguauugcaauuuguaacguuaauagcuugcgccgggcacaauaguugaaguauggaaagacagcgcauau	aauauguauugcaauuuguaacguuaauagcuugcgcugggcacaauaguugaaguauggaaagacagcgcauau	0.0919044	0.0676495	0.732936	0.645736	0.593937	0.410017	0.143388	0.104438	HEXB	E11+8C>T	Sandhoff disease	11	175	Wakamatsu , N. et al.(1992) J. Biol. Chem. 267, 2406-2413
HMBS_E3+33C>G	TGATTCGCGTGGGTA	TGATTCGGGTGGGTA	ugcaggaagaaaacagcccaaagaugagagugauucgcguggguacccgcaagagccaggugggugcaggagccg	ugcaggaagaaaacagcccaaagaugagagugauucggguggguacccgcaagagccaggugggugcaggagccg	0.150037	0.163227	0.0699628	0.0937867	0.548674	0.347962	0.739476	0.665134	HMBS	E3+33C>G	Acute intermittend poriphyria	3	54	Llewellyn, D.H.et al (1996) J. Med. Genet. 33, 437-438.
HPRT1_E3+29A>T	TGTGATGAAGGAGAT	TGTGATGTAGGAGAT	uuucuguaggacugaacgucuugcucgagaugugaugaaggagaugggaggccaucacauuguagcccucugugu	uuucuguaggacugaacgucuugcucgagaugugauguaggagaugggaggccaucacauuguagcccucugugu	0.531002	0.594504	0.0106259	0.0168246	0.865789	0.75956	0.814872	0.643014	HPRT1	E3+29A>T	HPRT deficiency	3	184	Steingrimsdottir, H. et al. (1992) Nucleic Acids Res. 20, 1201- 1208
HRPT2_E2+34C>G	AGTACTACACATTGG	AGTACTAGACATTGG	ucaggacuggaaaggaaggccaacccagagaguacuacacauuggauuccauuuuauuucuacuuaauaacgugc	ucaggacuggaaaggaaggccaacccagagaguacuagacauuggauuccauuuuauuucuacuuaauaacgugc	0.454798	0.537495	0.0129886	0.0378612	0.632938	0.573551	0.134588	0.117924	HRPT2	E2+34C>G	No exon skipping	2	106	Hahn, M. A. et al. (2009) J Endocrinol. 201(3):387-96
HRPT2_E5+36C>T	agaggcacagaaacc	agaggcaTagaaacc	uuucuucucacaacaacccuguaaggaaauagaggcacagaaaccuaauuugcugaagugacacagcuaguaagu	uuucuucucacaacaacccuguaaggaaauagaggcauagaaaccuaauuugcugaagugacacagcuaguaagu	0.303508	0.303551	0.544936	0.653592	0.460624	0.283045	0.155589	0.0886814	HRPT2	E5+36C>T	No exon skipping	5	53	Hahn, M. A. et al. (2009) J Endocrinol. 201(3):387-96
HRPT2_E7+152C>T	TGTGACCCGAGATAT	TGTGACCTGAGATAT	acagaggaguuuuguggaugcugagguagaugugacccgagauauugucagcagagagagaguauggaggacacg	acagaggaguuuuguggaugcugagguagaugugaccugagauauugucagcagagagagaguauggaggacacg	0.214516	0.299098	0.727304	0.796846	0.61452	0.437342	0.880194	0.831594	HRPT2	E7+152C>T	No exon skipping	7	217	Hahn, M. A. et al. (2009) J Endocrinol. 201(3):387-96
IVD_E2+4C>T	TTAGCTTCGTCAGAC	TTAGCTTTGTCAGAC	cugcaguggcaucuguuuaccucucuccuauuagcuucgucagaccauggcuaaguuccuucaggagcaccuggc	cugcaguggcaucuguuuaccucucuccuauuagcuuugucagaccauggcuaaguuccuucaggagcaccuggc	0.432695	0.621327	0.0197747	0.0310063	0.686433	0.397231	0.260912	0.154916	IVD	E2+4C>T	Isovaleriacidemia	2	90	Vockley, J., et al. (2000) Am. J. Hum. Genet. 66, 356-367.
MAPT_E10+15G>T	TAATTAATAAGAAGC	TAATTAATAAGAAGC	auccuuuuuucuggcuaccaaaggugcagauaauuaauaagaagcuggaucuuagcaacguccaguccaagugug	auccuuuuuucuggcuaccaaaggugcagauaauuaauaagaagcuggaucuuagcaacguccaguccaagugug	0.616289	0.658752	0.248613	0.248613	0.238645	0.238645	0.26965	0.26965	MAPT	E10+15G>T	Frontotemporal dementia	10	93	Jiang, Z et al. (2000) Mol. Cell. Biol. 20, 4036-4048.
MAPT_E10+29C>T	ctggatcctagcaag	ctggatcTtagcaag	gggcugggaaauguaguugcuggcuugcagcuggauccuagcaagaacucuauacuaugaaagagggaccacgaa	gggcugggaaauguaguugcuggcuugcagcuggaucuuagcaagaacucuauacuaugaaagagggaccacgaa	0.20034	0.348162	0.0781959	0.16699	0.799596	0.774713	0.420121	0.386124	MAPT	E10+29C>T	Frontotemporal dementia	10	93	Jiang, Z et al. (2000) Mol. Cell. Biol. 20, 4036-4048.
MAPT_E10+66C>T	AGGATAATATCAAAC	AGGATAATATCAAAC	uuagcaacguccaguccaaguguggcucaaaggauaauaucaaacacgucccgggaggcggcagugugaguaccu	uuagcaacguccaguccaaguguggcucaaaggauaauaucaaacacgucccgggaggcggcagugugaguaccu	0.320857	0.471847	0.0951316	0.0951316	0.4165	0.4165	0.242451	0.242451	MAPT	E10+66C>T	Frontotemporal dementia	10	93	Jiang, Z et al. (2000) Mol. Cell. Biol. 20, 4036-4048.
MCAD_E5+76C>T	GTTCAGACTGCTATT	GTTCAGATTGCTATT	agugaagaauuggcuuauggauguacagggguucagacugcuauugaaggaaauucuuuggggguaagugacuua	agugaagaauuggcuuauggauguacagggguucagauugcuauugaaggaaauucuuuggggguaagugacuua	0.446455	0.556198	0.489497	0.587987	0.436108	0.343	0.727193	0.668185	MCAD	E5+76C>T	Medium chain acyl-CoA dehydrogenase deficiency	5	101	Nielsen, K.B. et al.(2007) Am. J.Hum. Genet. 80, 416-432.
MLH1_E11+76G>C	ACGAGGAGAGCATCC	ACGAGGACAGCATCC	accccacaaagcaugaaguucacuuccugcacgaggagagcauccuggagcgggugcagcagcacaucgagagca	accccacaaagcaugaaguucacuuccugcacgaggacagcauccuggagcgggugcagcagcacaucgagagca	0.304928	0.227348	0.0187849	0.0345703	0.795388	0.827377	0.897036	0.902231	MLH1	E11+76G>C	No exon skipping	11	154	Tournier, I. et al. (2008) Hum. Mutat. 29(12):141 2-24.
MLH1_E12+345G>T	CAGAGAAGAGAGGAC	CAGAGAATAGAGGAC	gggauacaacaaaggggacuucagaaaugucagagaagagaggaccuacuuccagcaaccccagguauggccuuu	gggauacaacaaaggggacuucagaaaugucagagaauagaggaccuacuuccagcaaccccagguauggccuuu	0.694808	0.572064	0.406251	0.496038	0.905753	0.604099	0.833806	0.477917	MLH1	E12+345G>T	No exon skipping	12	371	Tournier, I. et al. (2008) Hum. Mutat. 29(12):141 2-24.
MLH1_E13+12G>A	AGACATCGGGAAGAT	AGACATCAGGAAGAT	ucugcacuuccuuuucuucauugcagaaagagacaucgggaagauucugauguggaaaugguggaagaugauucc	ucugcacuuccuuuucuucauugcagaaagagacaucaggaagauucugauguggaaaugguggaagaugauucc	0.658167	0.907342	0.0339242	0.144646	0.876423	0.81936	0.885652	0.825438	MLH1	E13+12G>A	No exon skipping	13	149	Tournier, I. et al. (2008) Hum. Mutat. 29(12):141 2-24.
MLH1_E14+58C>A	CAGTGGGCCTTGGCA	CAGTGGGACTTGGCA	aaccacuccuucgugggcugugugaauccucagugggccuuggcacagcaucaaaccaaguuauaccuucucaac	aaccacuccuucgugggcugugugaauccucagugggacuuggcacagcaucaaaccaaguuauaccuucucaac	0.118084	0.172034	0.00139021	0.00210175	0.476128	0.577536	0.0844758	0.113936	MLH1	E14+58C>A	No exon skipping	14	109	Tournier, I. et al. (2008) Hum. Mutat. 29(12):141 2-24.
MLH1_E16+89T>A	GAAGGACTTGCTGAA	GAAGGACATGCTGAA	aguggcuggacagaggaagauggucccaaagaaggacuugcugaauacauuguugaguuucugaagaagaaggcu	aguggcuggacagaggaagauggucccaaagaaggacaugcugaauacauuguugaguuucugaagaagaaggcu	0.136526	0.157865	0.123269	0.141559	0.885322	0.87069	0.954531	0.950521	MLH1	E16+89T>A	No exon skipping	16	165	Tournier, I. et al. (2008) Hum. Mutat. 29(12):141 2-24.
MLH1_E17+63G>T	AGGGACTGCCTATCT	AGGGACTTCCTATCT	uucugauugacaacuaugugcccccuuuggagggacugccuaucuucauucuucgacuagccacugaggucagug	uucugauugacaacuaugugcccccuuuggagggacuuccuaucuucauucuucgacuagccacugaggucagug	0.362093	0.437294	0.103118	0.10373	0.535916	0.460101	0.537658	0.474044	MLH1	E17+63G>T	No exon skipping	17	93	Tournier, I. et al. (2008) Hum. Mutat. 29(12):141 2-24.
MLH1_E17+79C>T	CATTCTTCGACTAGC	CATTCTTTGACTAGC	ugugcccccuuuggagggacugccuaucuucauucuucgacuagccacugaggucagugaucaagcagauacuaa	ugugcccccuuuggagggacugccuaucuucauucuuugacuagccacugaggucagugaucaagcagauacuaa	0.280195	0.283027	0.0799281	0.0780422	0.765291	0.36452	0.532749	0.233141	MLH1	E17+79C>T	Hereditary non-polyposis colorectal cancer	17	93	Nystrom- Lahti, M., et al. (1999) Genes Chromos. Cancer 26, 372-375.
MLH1_E17+90G>C	ATTCTTCGACTAGCC	ATTCTTCCACTAGCC	gugcccccuuuggagggacugccuaucuucauucuucgacuagccacugaggucagugaucaagcagauacuaag	gugcccccuuuggagggacugccuaucuucauucuuccacuagccacugaggucagugaucaagcagauacuaag	0.204168	0.150621	0.179681	0.140758	0.795779	0.414383	0.62435	0.380548	MLH1	E17+90G>C	Hereditary non-polyposis colorectal cancer	17	93	Nystrom- Lahti, M., et al. (1999) Genes Chromos. Cancer 26, 372-375.
MLH1_E18+52G>A	AGAATGCGCTATGTT	AGAATGCACTATGTT	agaaaaggaauguuuugaaagccucaguaaagaaugcgcuauguucuauuccauccggaagcaguacauaucuga	agaaaaggaauguuuugaaagccucaguaaagaaugcacuauguucuauuccauccggaagcaguacauaucuga	0.346781	0.410624	0.129849	0.118409	0.519061	0.38664	0.305345	0.219143	MLH1	E18+52G>A	No exon skipping	18	114	Tournier, I. et al. (2008) Hum. Mutat. 29(12):141 2-24.
MLH1_E2+83G>A	TGGCACCGGGATCAG	TGGCACCAGGATCAG	aggccugaaguugauucagauccaagacaauggcaccgggaucaggguaaguaaaaccucaaaguagcaggaugu	aggccugaaguugauucagauccaagacaauggcaccaggaucaggguaaguaaaaccucaaaguagcaggaugu	0.144315	0.294344	0.402374	0.454472	0.845187	0.781244	0.485395	0.453754	MLH1	E2+83G>A	No exon skipping	2	91	Tournier, I. et al. (2008) Hum. Mutat. 29(12):141 2-24.
MLH1_E3+7G>T	GAAAGAAGATCTGGA	GAAAGAATATCTGGA	auuauuuacucaucuuuuugguaucuaacagaaagaagaucuggauauuguaugugaaagguucacuacuaguaa	auuauuuacucaucuuuuugguaucuaacagaaagaauaucuggauauuguaugugaaagguucacuacuaguaa	0.252557	0.567559	0.377051	0.508839	0.936404	0.731478	0.0934873	0.0149438	MLH1	E3+7G>T	Hereditary non-polyposis colorectal cancer	3	99	McVety, S. et al. (2006) J. Med. Genet. 43, 153-156.
MLH1_E3+85G>A	TACCTATGGCTTTCG	TACCTATAGCTTTCG	gcaguccuuugaggauuuagccaguauuucuaccuauggcuuucgaggugagguaagcuaaagauucaagaaaug	gcaguccuuugaggauuuagccaguauuucuaccuauagcuuucgaggugagguaagcuaaagauucaagaaaug	0.361681	0.47358	0.751522	0.899954	0.556202	0.400101	0.259083	0.201437	MLH1	E3+85G>A	No exon skipping	3	99	Tournier, I. et al. (2008) Hum. Mutat. 29(12):141 2-24.
MLH1_E4+44C>T	ATTACAACGAAAACA	ATTACAATGAAAACA	gccagcauaagccauguggcucauguuacuauuacaacgaaaacagcugauggaaagugugcauacagguauagu	gccagcauaagccauguggcucauguuacuauuacaaugaaaacagcugauggaaagugugcauacagguauagu	0.42128	0.350807	0.144735	0.142769	0.629477	0.244376	0.205214	0.0578021	MLH1	E4+44C>T	No exon skipping	4	74	Tournier, I. et al. (2008) Hum. Mutat. 29(12):141 2-24.
MLH1_E8+59T>G	GACAATATTCGCTCC	GACAATAGTCGCTCC	guuaggacacuacccaaugccucaaccguggacaauauucgcuccaucuuuggaaaugcuguuagucgguauguc	guuaggacacuacccaaugccucaaccguggacaauagucgcuccaucuuuggaaaugcuguuagucgguauguc	0.411465	0.286428	0.039315	0.0907714	0.464423	0.422217	0.736531	0.750169	MLH1	E8+59T>G	No exon skipping	8	89	Tournier, I. et al. (2008) Hum. Mutat. 29(12):141 2-24.
MLH1_E9+101C>T	CTTCTTACTCTTCAT	CTTCTTATTCTTCAT	caaugcaaacuacucagugaagaagugcaucuucuuacucuucaucaaccguaaguuaaaaagaaccacauggga	caaugcaaacuacucagugaagaagugcaucuucuuauucuucaucaaccguaaguuaaaaagaaccacauggga	0.311766	0.467835	0.0468193	0.0716761	0.246653	0.13967	0.349545	0.26735	MLH1	E9+101C>T	No exon skipping	9	113	Tournier, I. et al. (2008) Hum. Mutat. 29(12):141 2-24.
MSH2_E10+92T>A	TCCTTCGTAACAATA	TCCTTCGAAACAATA	acuuucguguaaccuguaaggaagaaaaaguccuucguaacaauaaaaacuuuaguacuguagauauccagaaga	acuuucguguaaccuguaaggaagaaaaaguccuucgaaacaauaaaaacuuuaguacuguagauauccagaaga	0.365489	0.290562	0.867762	0.865753	0.546339	0.524791	0.108619	0.184354	MSH2	E10+92T>A	No exon skipping	10	151	Tournier, I. et al. (2008) Hum. Mutat. 29(12):141 2-24.
MSH2_E11+76A>G	TTGTTAAAGAAATTG	TTGTTAAGGAAATTG	uuccacugaugcccuugguagauuuagagguuguuaaagaaauuguaauaacagaucagggaacagucagggacu	uuccacugaugcccuugguagauuuagagguuguuaaggaaauuguaauaacagaucagggaacagucagggacu	0.384759	0.460094	0.897541	0.923443	0.17944	0.426927	0.0355218	0.131662	MSH2	E11+76A>G	No exon skipping	11	98	Tournier, I. et al. (2008) Hum. Mutat. 29(12):141 2-24.
MSH2_E12+69C>A	CTTTGCTCACGTGTC	CTTTGCTAACGTGTC	uguguuagcucagcuagaugcuguugucagcuuugcucacgugucaaauggagcaccuguuccauauguacgacc	uguguuagcucagcuagaugcuguugucagcuuugcuaacgugucaaauggagcaccuguuccauauguacgacc	0.161032	0.214767	0.0129196	0.0152212	0.333283	0.44917	0.575429	0.628796	MSH2	E12+69C>A	No exon skipping	12	246	Tournier, I. et al. (2008) Hum. Mutat. 29(12):141 2-24.
MSH2_E13+82C>T	TTTGTGCCATGTGAG	TTTGTGCTATGTGAG	gugauaguacucauggcccaaauuggguguuuugugccaugugagucagcagaaguguccauuguggacugcauc	gugauaguacucauggcccaaauuggguguuuugugcuaugugagucagcagaaguguccauuguggacugcauc	0.34892	0.513157	0.0313819	0.042519	0.308494	0.341653	0.398361	0.40089	MSH2	E13+82C>T	No exon skipping	13	205	Tournier, I. et al. (2008) Hum. Mutat. 29(12):141 2-24.
MSH2_E14+32G>T	AATCATAGATGAATT	AATCATATATGAATT	cuucaggucugcaaccaaagauucauuaauaaucauagaugaauugggaagaggaacuucuaccuacgauggauu	cuucaggucugcaaccaaagauucauuaauaaucauauaugaauugggaagaggaacuucuaccuacgauggauu	0.524775	0.504814	0.0694013	0.0253682	0.420749	0.137971	0.658247	0.375046	MSH2	E14+32G>T	No exon skipping	14	248	Tournier, I. et al. (2008) Hum. Mutat. 29(12):141 2-24.
MSH2_E15+59T>A	CTAAGCATGTAATAG	CTAAGCAAGTAATAG	ggauucauguugcagagcuugcuaauuucccuaagcauguaauagagugugcuaaacagaaagcccuggaacuug	ggauucauguugcagagcuugcuaauuucccuaagcaaguaauagagugugcuaaacagaaagcccuggaacuug	0.608585	0.708034	0.0580213	0.0888372	0.151048	0.20623	0.077661	0.0889257	MSH2	E15+59T>A	No exon skipping	15	176	Tournier, I. et al. (2008) Hum. Mutat. 29(12):141 2-24.
MSH2_E2+128G>A	CATCCAAGGAGAATG	CATCCAAAGAGAATG	aaguuuauaagaauagagcuggaaauaaggcauccaaggagaaugauugguauuuggcauauaagguaauuaucu	aaguuuauaagaauagagcuggaaauaaggcauccaaagagaaugauugguauuuggcauauaagguaauuaucu	0.543274	0.346655	0.373044	0.313234	0.689091	0.520012	0.0781926	0.053464	MSH2	E2+128G>A	No exon skipping	2	155	Tournier, I. et al. (2008) Hum. Mutat. 29(12):141 2-24.
MSH2_E3+229T>C	AAAGGAATGTGTTTT	AAAGGAACGTGTTTT	ucuugaggcucuccucauccagauuggaccaaaggaauguguuuuacccggaggagagacugcuggagacauggg	ucuugaggcucuccucauccagauuggaccaaaggaacguguuuuacccggaggagagacugcuggagacauggg	0.343616	0.440977	0.0107511	0.0135271	0.373172	0.643278	0.93354	0.963757	MSH2	E3+229T>C	No exon skipping	3	279	Tournier, I. et al. (2008) Hum. Mutat. 29(12):141 2-24.
MSH2_E6+49A>G	CTTGCTGAATAAGTG	CTTGCTGGATAAGTG	agauaccacuggcucucagucucuggcugccuugcugaauaaguguaaaaccccucaaggacaaagacuuguuaa	agauaccacuggcucucagucucuggcugccuugcuggauaaguguaaaaccccucaaggacaaagacuuguuaa	0.240412	0.167288	0.00582932	0.00505026	0.440668	0.830778	0.107047	0.219133	MSH2	E6+49A>G	No exon skipping	6	134	Tournier, I. et al. (2008) Hum. Mutat. 29(12):141 2-24.
MSH2_E9+102A>G	CAACATTAATAAGTG	CAACATTGATAAGTG	uaaugaaugacuuggaaaagaagaugcagucaacauuaauaagugcagccagagaucuugguaagaaugggucau	uaaugaaugacuuggaaaagaagaugcagucaacauugauaagugcagccagagaucuugguaagaaugggucau	0.659451	0.469613	0.258117	0.195858	0.176537	0.318109	0.694461	0.819342	MSH2	E9+102A>G	No exon skipping	9	124	Tournier, I. et al. (2008) Hum. Mutat. 29(12):141 2-24.
NF1_E12a+76G>C	TCAAGTGGTTGCGGG	TCAAGTGCTTGCGGG	gucaucaaaugcuuaguagcacagaaauucucaagugguugcgggaaauauugaucugcaggaauaaauuucuuc	gucaucaaaugcuuaguagcacagaaauucucaagugauugcgggaaauauugaucugcaggaauaaauuucuuc	0.229836	0.413909	0.127049	0.157811	0.460546	0.387641	0.0343233	0.02821	NF1	E12a+76G>C	No exon skipping	12a	124	Ars, E. et al. (2000)Hum Mol Genet. 22;9(2):237 -47.
NF1_E13+40C>T	GATTTGCCGACAAGC	GATTTGCTGACAAGC	uagugcagcaggaugcagcggaacccccccgauuugccgacaagcccagaccaaacuagaaguggcccuguacau	uagugcagcaggaugcagcggaacccccccgauuugcugacaagcccagaccaaacuagaaguggcccuguacau	0.262715	0.219433	0.0129887	0.0109645	0.772538	0.626823	0.815803	0.757776	NF1	E13+40C>T	No exon skipping	13	250	Ars, E. et al. (2000)Hum Mol Genet. 22;9(2):237 -47.
NF1_E20+105C>G	CTGGCATCACTGAGG	CTGGCATGACTGAGG	gguggcaggaaacguggcaugucucggaggcuggcaucacugaggcacuguacgguccuugcaaugucaaacuua	gguggcaggaaacguggcaugucucggaggcuggcaugacugaggcacuguacgguccuugcaaugucaaacuua	0.251769	0.204093	0.00125553	0.0011929	0.536562	0.489925	0.589033	0.578214	NF1	E20+105C>G	No exon skipping	20	182	Ars, E. et al. (2000)Hum Mol Genet. 22;9(2):237 -47.
NF1_E21+114C>T	GGCTGATCGGTTTGA	GGCTGATTGGTTTGA	agaauuugacacacuugcagaaacaguauuggcugaucgguuugagagauugguggaacuggucacaaugauggg	agaauuugacacacuugcagaaacaguauuggcugauugguuugagagauugguggaacuggucacaaugauggg	0.429999	0.323729	0.043251	0.0346869	0.454523	0.251543	0.760616	0.604301	NF1	E21+114C>T	No exon skipping	21	212	Ars, E. et al. (2000)Hum Mol Genet. 22;9(2):237 -47.
NF1_E25+5T>C	TAGATACTTCAGAGT	TAGATACCTCAGAGT	ucugauuauuuauaacccuguuuuauuguguagauacuucagaguauugccaaucauguucucuucacaaaagaa	ucugauuauuuauaacccuguuuuauuguguagauaccucagaguauugccaaucauguucucuucacaaaagaa	0.707012	0.575716	0.419347	0.287437	0.370673	0.336675	0.00218254	0.00235987	NF1	E25+5T>C	No exon skipping	25	98	Ars, E. et al. (2000)Hum Mol Genet. 22;9(2):237 -47.
NF1_E27a+23C>T	TGGAAGACGACCTTT	TGGAAGATGACCTTT	guuugcuguaucuagggaucauaaagcuguuggaagacgaccuuuugauaagauggcaacacuucuugcauaccu	guuugcuguaucuagggaucauaaagcuguuggaagaugaccuuuugauaagauggcaacacuucuugcauaccu	0.238754	0.272425	0.0599288	0.0771563	0.896062	0.905563	0.642776	0.598384	NF1	E27a+23C>T	No exon skipping	27	147	Ars, E. et al. (2000)Hum Mol Genet. 22;9(2):237 -47.
NF1_E29+183T>A	AGGAGTGTGAAGCCA	AGGAGTGAGAAGCCA	accagggcacgccgcucaccuucaugcaccaggagugugaagccauuguccagucuaucauucauauccggaccc	accagggcacgccgcucaccuucaugcaccaggagugagaagccauuguccagucuaucauucauauccggaccc	0.259081	0.32381	0.0237952	0.0334438	0.681269	0.579756	0.30488	0.224825	NF1	E29+183T>A	No exon skipping	29	341	Raponi, M. et al. (2009) FEBS J. 276(7):2060-73.
NF1_E30+174G>T	ATTTTTGGAAGAGTG	ATTTTTGTAAGAGTG	ggcagccaaugagccacaccucacguuagaauuuuuggaagaguguauuucuggauuuagcaaaucuaguaagua	ggcagccaaugagccacaccucacguuagaauuuuuguaagaguguauuucuggauuuagcaaaucuaguaagua	0.567353	0.537055	0.78745	0.78449	0.802997	0.160364	0.199451	0.0402476	NF1	E30+174G>T	Neurofibromatosis	30	203	Zatkova, A. et al. (2004) Hum. Mutat. 24, 491-501.
NF1_E37+34T>A	TGACACTTACAACAG	TGACACTAACAACAG	aaaggcacuugagaguugcuuaaaaggaccugacacuuacaacagucaaguucugauagaagcuacaguaauagc	aaaggcacuugagaguugcuuaaaaggaccugacacuaacaacagucaaguucugauagaagcuacaguaauagc	0.417336	0.317973	0.401223	0.352522	0.578163	0.619443	0.103358	0.121057	NF1	E37+34T>A	No exon skipping	37	102	Baralle, M. et al. (2006) FEBS Lett. 7;580(18):4449-56
NF1_E4a+62T>G	CCAGAAATCTGCCAT	CCAGAAAGCTGCCAT	gaugaaacgaugcuggucaaacaguugcugccagaaaucugccauuuucuucacaccugucgugaaggaaaccag	gaugaaacgaugcuggucaaacaguugcugccagaaagcugccauuuucuucacaccugucgugaaggaaaccag	0.101849	0.191353	0.00365153	0.00664027	0.334988	0.417492	0.687156	0.699323	NF1	E4a+62T>G	No exon skipping	4a	191	Ars, E. et al. (2000)Hum Mol Genet. 22;9(2):237 -47.
PDHA1_E6+82G>A	CGATGGTGCTGCTAA	CGATGGTACTGCTAA	aaaagaugaggucugccugacuuuauauggcgauggugcugcuaaccagguaauuaugucucuuaacuucccaaa	aaaagaugaggucugccugacuuuauauggcgaugguacugcuaaccagguaauuaugucucuuaacuucccaaa	0.103015	0.242577	0.00982838	0.0153106	0.711006	0.766154	0.161228	0.164234	PDHA1	E6+82G>A	Pyruvate dehydrogenase complex deficiency	6	93	Okajima, K. et al. (2006) Mol. Genet. Metab. 87, 162-168.
PMM2_E5+68G>A	CAGCCAAGAAGAACG	CAGCCAAAAAGAACG	guuaaacguguccccuauuggaagaagcugcagccaagaagaacgcauugaguucuacgaacucgauaaaguacg	guuaaacguguccccuauuggaagaagcugcagccaaaaagaacgcauugaguucuacgaacucgauaaaguacg	0.34571	0.267082	0.0887085	0.0654904	0.816617	0.430732	0.969003	0.919809	PMM2	E5+68G>A	Carbohydrate deficient glycoprotein syndrome	5	100	Vuillaumie r-Barrot, S. et al.(1999) Hum. Mutat. 14, 543-544.
PTEN_E6+19C>T	TCCCAGTCAGAGGCG	TCCCAGTTAGAGGCG	uuuuuuuucuguccaccagggaguaacuauucccagucagaggcgcuauguguauuauuauagcuaccuguuaaa	uuuuuuuucuguccaccagggaguaacuauucccaguuagaggcgcuauguguauuauuauagcuaccuguuaaa	0.31431	0.430788	0.741916	0.860877	0.397188	0.297867	0.00374655	0.00295792	PTEN	E6+19C>T	Bannayan-Riley Ruvalcaba syndrome	6	142	Suphapeetiporn, K. et al. (2006) Jpn. J. Clin. Oncol. 36, 814-821.
PTPRC_E4+76C>G	TCTCACCCGCAAGCA	TCTCACCGGCAAGCA	gugaccccuuaccuacucacaccacugcauucucacccgcaagcaccuuugaaagagaaaaugacuucucagaga	gugaccccuuaccuacucacaccacugcauucucaccggcaagcaccuuugaaagagaaaaugacuucucagaga	0.122286	0.0999399	0.0103371	0.0108977	0.566184	0.747427	0.0648764	0.129744	PTPRC	E4+76C>G	T cell activation	4	198	Thude, H. et al. (1995) Eur. J. Immunol. 25, 2101- 2106.
RET_E11+62C>T	CCTTCATCGTCTCGG	CCTTCATTGTCTCGG	gcacggugaucgcagccgcuguccucuucuccuucaucgucucggugcugcugucugccuucugcauccacugcu	gcacggugaucgcagccgcuguccucuucuccuucauugucucggugcugcugucugccuucugcauccacugcu	0.319799	0.353643	0.000211306	0.000166164	0.758747	0.458252	0.516239	0.266915	RET	E11+62C>T	Hirschsprung disease	11	257	Auricchio, A. et al.(1999) Am. J. Hum. Genet. 64, 1216-1221.
SMN1_E7+25G>T	AAAAGAAGGAAGGTG	AAAAGAATGAAGGTG	auuuuccuuacaggguuucagacaaaaucaaaaagaaggaaggugcucacauuccuuaaauuaaggaguaagucu	auuuuccuuacaggguuucagacaaaaucaaaaagaaugaaggugcucacauuccuuaaauuaaggaguaagucu	0.870591	0.331182	0.656773	0.552125	0.669642	0.450967	0.0220617	0.0123048	SMN1	E7+25G>T	Spinal Muscular Atrophy	7	54	Lorson, C.L. & Androphy, E.J. (2000) Hum. Mol. Genet. 9, 259-265.
SMN1_E7+6C>T	AGGGTTTCAGACAAA	AGGGTTTTAGACAAA	auuuuuuuuaacuuccuuuauuuuccuuacaggguuucagacaaaaucaaaaagaaggaaggugcucacauuccu	auuuuuuuuaacuuccuuuauuuuccuuacaggguuuuagacaaaaucaaaaagaaggaaggugcucacauuccu	0.504252	0.66315	0.451196	0.622617	0.373483	0.215615	0.000284843	0.000145394	SMN2	E7+6C>T	Spinal Muscular Atrophy	7	54	Kashima, T. et al.(2007) Hum. Mol. Genet. 16, 3149-3159.
TNFRS_F5_E5+5A>T	CAGCTACAGGGGTTT	CAGCTACTGGGGTTT	augguuaaugucccccuccccacccacucccagcuacagggguuucugauaccaucugcgagcccugcccagucg	augguuaaugucccccuccccacccacucccagcuacugggguuucugauaccaucugcgagcccugcccagucg	0.463443	0.289471	0.00745493	0.00223301	0.338894	0.34135	0.0162719	0.0159568	TNFRS F5	E5+5A>T	Hyper IgM syndrome	5	94	Ferrari, S. et al. (2001) Proc. Natl. Acad. Sci. USA 98, 12614- 12619.
