## Supplementary Table S5 for "DeepCLIP: Predicting the effect of mutations on protein-RNA binding with Deep Learning"

### Sheet: Ark1
		hnRNP A1						SRSF1
Name	Sequence	CLAMP Ka	CLAMP Kd	hnRNPA1 KD (M)	Rmax (scrubber)	Maximum (model fit)	DeepCLIP	CLAMP Ka	CLAMP Kd	SRSF1 KD (M)	Rmax (scrubber)	Maximum (model fit)	DeepCLIP
ATMEX44 WT	5'-UGACCUCGAAACAGC-biotin-3'	8742	0.03402	3.89156e-06	200.99	49.5524	0.114878	22.97	0.001398	6.0862e-05	71.6	28.3221	0.489611
ATMEX44 MUT	5'-UGACCUCAAAACAGC-biotin-3'	5350	1.128	0.000210841	38.54	60.4548	0.247638	38.16	0.0004	1.04822e-05	150	54.3372	0.326972
ATP7AEX4 WT	5’-GGGAGAUGGAAUCAA-biotin-3'	7470	0.006621	8.86345e-07	177.26	130.641	0.346508	529.6	0.0004834	9.12764e-07	342	111.633	0.78964
ATP7AEX4 MUT	5’-GGGAGAUAGAAUCAA-biotin-3'	6187	0.006118	9.88848e-07	351.68	718.048	0.631346	54.37	0.0002766	5.08736e-06	139.5	30.072	0.421708
NF1EX30 WT	5’-AUUUUUGGAAGAGUG-biotin-3'	3948	0.002495	6.31966e-07	1109.06	1517.51	0.567353	2091	0.0003507	1.67719e-07	456.65	194.523	0.802997
NF1EX30 MUT	5’-AUUUUUGUAAGAGUG-biotin-3'	2640	0.002853	1.08068e-06	1097.51	1468.65	0.537055	15.78	0.003908	0.000247655	29.5	8.85828	0.160364
PTENEX6 WT	5’-UCCCAGUCAGAGGCG-biotin-3'	2102	0.002433	1.15747e-06	806.41	612.408	0.31431	890	0.005158	5.79551e-06	79	38.1348	0.397188
PTENEX6 MUT	5’-UCCCAGUUAGAGGCG-biotin-3'	6293	0.0091	1.44605e-06	869.95	1149.35	0.430788	10.24	0.001647	0.00016084	115	20.9595	0.297867
MLH1EX17 WT	5'-CAUUCUUCGACUAGC-biotin-3'	35007	0.00112	3.2e-08	58.75	59.3731	0.280195	NA	NA	NA	0	0	0.765291
MLH1EX17 MUT	5'-CAUUCUUUGACUAGC-biotin-3'	19455	0.002291	1.18e-07	68.35	71.5519	0.283027	NA	NA	NA	0	0	0.36452
SMN1E7C	5'-AGGGUUUCAGACAAA-biotin-3'	5569	0.004083	7.33166e-07	618.94	885.16	0.504252	1611	0.0004863	3.01862e-07	289.5	110.427	0.373483
SMN2E7T	5'-AGGGUUUUAGACAAA-biotin-3'	5326	0.005539	1.03999e-06	286.675	1259.88	0.66315	9.098	0.002263	0.000248736	26.5	10.5935	0.215615
SRSF1 binding to MLH1 oligos could not be measured with SPRi
